# A generalizable epigenetic clock captures aging in two nonhuman primates

**DOI:** 10.1101/2022.11.01.514719

**Authors:** Elisabeth A. Goldman, Kenneth L. Chiou, Marina M. Watowich, Arianne Mercer, Sierra N. Sams, Julie E. Horvath, Jordan A. Anderson, Cayo Biobank Research Unit, Jenny Tung, James P. Higham, Lauren J.N. Brent, Melween I. Martínez, Michael J. Montague, Michael L. Platt, Kirstin N. Sterner, Noah Snyder-Mackler

## Abstract

Epigenetic clocks generated from DNA methylation array data provide important insights into biological aging, disease susceptibility, and mortality risk. However, these clocks cannot be applied to high-throughput, sequence-based datasets more commonly used to study nonhuman animals. Here, we built a generalizable epigenetic clock using genome-wide DNA methylation data from 493 free-ranging rhesus macaques. Using a sliding-window approach that maximizes generalizability across datasets and species, this model predicted age with high accuracy (± 1.42 years) in held-out test samples, as well as in two independent test sets: rhesus macaques from a captive population (n=43) and wild baboons in Kenya (n=271). Our model can also be used to generate insight into the factors hypothesized to alter epigenetic aging, including social status and exposure to traumatic events. Our results thus provide a flexible tool for predicting age in other populations and species and illustrate how connecting behavioral data with the epigenetic clock can uncover social influences on biological age.
