## Supplemental Tables for "A generalizable epigenetic clock captures aging in two nonhuman primates"

	animal_id	sex	birth_date	collection_date	mapped_reads	age_at_sample	sample_lid	batch
LID_101338	00O	F	12/1/99	1/28/14	20459938	14.16016427	LID_101338	1
LID_105454	01K	M	1/28/99	11/19/15	11532708	16.80766598	LID_105454	2
LID_105297	01R	F	11/6/01	1/30/12	12311582	10.23134839	LID_105297	2
LID_104009	02F	M	2/28/96	1/20/10	13857784	13.89459274	LID_104009	2
LID_105515	02R	M	11/14/01	1/19/12	15083944	10.17932923	LID_105515	2
LID_104068	03B	F	1/3/93	1/20/11	13533190	18.04517454	LID_104068	2
LID_105346	03J	F	12/22/97	11/29/12	12200258	14.93771389	LID_105346	2
LID_105327	03N	M	11/26/99	1/30/12	15041062	12.1779603	LID_105327	2
LID_105404	03Z	F	1/13/04	1/30/14	14371228	10.04791239	LID_105404	2
LID_103857	03Z	F	1/13/04	10/26/16	6000168	12.78576318	LID_103857	2
LID_104058	04I	M	12/9/97	2/8/11	15450534	13.16632444	LID_104058	2
LID_101440	04I	M	12/9/97	11/17/15	19328310	17.93839836	LID_101440	1
LID_104067	04Z	M	2/10/04	2/9/11	13580906	6.997946612	LID_104067	2
LID_105325	05Z	M	12/6/03	2/16/12	12833778	8.197125257	LID_105325	2
LID_104054	07A	F	3/30/92	1/19/11	16218070	18.80629706	LID_104054	2
LID_105410	0A2	F	12/18/04	2/11/14	13245636	9.149897331	LID_105410	2
LID_101374	0B6	F	11/29/04	2/6/12	19953330	7.186858316	LID_101374	1
LID_103845	0B9	F	11/2/04	12/14/16	9550886	12.11498973	LID_103845	2
LID_101413	0C6	F	12/20/05	2/5/14	10468770	8.128678987	LID_101413	1
LID_105296	0C8	F	12/11/05	1/18/12	5286290	6.102669405	LID_105296	2
LID_105295	0.00E+00	F	1/3/07	1/23/12	8955502	5.054072553	LID_105295	2
LID_103864	0G3	F	10/27/07	12/1/16	9846932	9.097878166	LID_103864	2
LID_101370	0G9	M	11/9/08	12/11/12	15152224	4.087611225	LID_101370	1
LID_105426	0G9	M	11/9/08	11/11/15	13599572	7.003422313	LID_105426	2
LID_105674	0I1	M	12/15/08	1/15/13	12031784	4.084873374	LID_105674	2
LID_101355	0I5	F	10/8/08	12/18/12	14853596	4.194387406	LID_101355	1
LID_105382	0J4	M	9/16/09	12/5/13	10855738	4.219028063	LID_105382	2
0K1-2016-10-20	0K1	M	10/11/09	10/20/16	18669870	7.02532512	0K1-2016-10-20	2
LID_103983	0L5	M	10/13/10	11/8/18	8526314	8.07118412	LID_103983	2
0Q5-2018-12-13	0Q5	F	12/29/12	12/13/18	21583904	5.954825462	0Q5-2018-12-13	2
LID_103957	0T8	F	8/13/14	11/7/18	14487562	4.235455168	LID_103957	2
LID_103823	0V5	F	7/29/15	10/18/16	8762384	1.223819302	LID_103823	2
LID_104075	10C	F	1/19/94	2/23/11	11410296	17.09514031	LID_104075	2
LID_104053	11N	F	12/20/99	1/20/11	16531910	11.08555784	LID_104053	2
LID_105679	11Z	M	11/12/03	1/14/14	12223360	10.17385352	LID_105679	2
LID_104066	12E	M	1/30/95	3/7/11	10248878	16.09856263	LID_104066	2
LID_101367	12Z	M	12/3/03	3/13/12	14253220	8.27652293	LID_101367	1
LID_104034	13B	F	1/11/93	3/7/11	12604254	18.14921287	LID_104034	2
LID_105328	13I	M	3/23/98	2/1/12	9473376	13.86173854	LID_105328	2
LID_105290	13N	M	12/19/99	1/23/12	11262454	12.09582478	LID_105290	2
LID_105312	14A	M	2/21/92	1/26/12	13268922	19.92881588	LID_105312	2
LID_104020	14E	F	12/13/94	2/7/11	11148898	16.15331964	LID_104020	2
LID_105682	14E	F	12/13/94	2/10/14	9036846	19.16221766	LID_105682	2
LID_105274	14I	F	4/2/98	2/2/10	15292010	11.8384668	LID_105274	2
LID_104039	15E	F	1/30/95	2/14/11	16321346	16.04106776	LID_104039	2
LID_105416	15E	F	1/30/95	2/13/14	13130838	19.03901437	LID_105416	2
LID_104026	15O	F	12/16/99	3/8/11	13271252	11.22518823	LID_104026	2
LID_103847	16S	F	11/6/01	12/19/16	11284886	15.11841205	LID_103847	2
LID_104081	16Z	F	11/4/03	3/1/10	11638178	6.321697467	LID_104081	2
LID_101435	17K	M	11/20/98	2/12/14	22576528	15.23066393	LID_101435	1
LID_101433	17L	M	2/28/99	12/9/14	17270202	15.77823409	LID_101433	1
LID_105286	17T	M	11/28/02	1/23/12	13177096	9.152635181	LID_105286	2
LID_104029	18I	M	2/13/98	1/25/11	12975582	12.94729637	LID_104029	2
LID_105452	18Z	M	2/15/04	11/18/15	11671958	11.75633128	LID_105452	2
LID_104007	19A	F	3/1/92	1/18/11	22433134	18.88295688	LID_104007	2
LID_101377	19A	F	3/1/92	1/15/14	24062448	21.87542779	LID_101377	1
LID_105379	19T	M	11/4/02	12/9/13	11293550	11.09650924	LID_105379	2
LID_105456	1A3	F	11/26/04	11/30/15	4639924	11.00889802	LID_105456	2
LID_101344	1A6	M	10/21/04	2/9/12	19374852	7.301848049	LID_101344	1
LID_105430	1B1	M	11/7/04	10/28/15	12179900	10.9705681	LID_105430	2
LID_105329	1B4	F	11/11/05	2/1/12	4863148	6.223134839	LID_105329	2
LID_105507	1B7	M	11/9/05	11/16/16	6995902	11.01984942	LID_105507	2
LID_101418	1C0	F	11/21/05	1/21/14	20488506	8.167008898	LID_101418	1
LID_104045	1C7	F	11/23/05	1/18/11	12828762	5.152635181	LID_104045	2
LID_103986	1C7	F	11/23/05	11/8/18	6530360	12.95824778	LID_103986	2
LID_105273	1.00E+00	F	11/6/06	2/2/10	9245872	3.241615332	LID_105273	2
LID_101345	1.00E+02	F	10/17/06	11/27/12	17535828	6.113620808	LID_101345	1
1E2-2018-11-27	1.00E+02	F	10/17/06	11/27/18	13515518	12.11225188	1E2-2018-11-27	2
LID_101390	1.00E+05	M	10/29/06	12/3/12	17114540	6.097193703	LID_101390	1
LID_105443	1.00E+06	F	10/28/06	12/15/15	12724272	9.130732375	LID_105443	2
LID_105351	1G0	F	10/18/08	12/3/12	11320202	4.125941136	LID_105351	2
LID_103932	1G8	M	12/9/08	10/27/16	8944080	7.882272416	LID_103932	2
LID_105368	1H6	F	12/4/08	1/15/13	11705506	4.114989733	LID_105368	2
LID_105407	1I6	F	11/9/09	1/16/14	13823988	4.186173854	LID_105407	2
LID_105683	1J0	M	11/30/09	11/12/15	9958800	5.94934976	LID_105683	2
LID_103990	1J8	M	10/28/09	11/29/18	6945962	9.086926762	LID_103990	2
LID_105438	1L1	F	9/26/10	10/27/15	13008452	5.084188912	LID_105438	2
LID_103988	1L1	F	9/26/10	11/27/18	7989660	8.169746749	LID_103988	2
LID_105431	1M3	M	9/24/11	11/2/15	10130790	4.106776181	LID_105431	2
LID_105673	1M8	M	10/4/11	12/5/18	10628162	7.170431211	LID_105673	2
LID_103971	1O9	F	10/5/12	11/28/18	9899094	6.146475017	LID_103971	2
LID_103930	1P4	F	8/13/12	12/18/18	9266342	6.346338125	LID_103930	2
LID_103989	1P5	M	8/21/12	11/8/18	8771404	6.214921287	LID_103989	2
LID_103834	1R2	M	8/25/13	10/21/16	13528656	3.156741958	LID_103834	2
1T7-2018-12-05	1T7	F	7/22/14	12/5/18	12461522	4.372347707	1T7-2018-12-05	2
LID_101358	20S	F	11/29/01	2/2/12	19745518	10.17659138	LID_101358	1
LID_105320	21B	M	12/24/92	2/6/12	3950332	19.11841205	LID_105320	2
LID_104023	21C	F	1/2/94	2/2/11	15319820	17.08418891	LID_104023	2
LID_104083	21H	F	3/28/97	2/10/11	13446654	13.87268994	LID_104083	2
LID_105402	21H	F	3/28/97	2/13/14	14790490	16.88158795	LID_105402	2
LID_104046	21K	F	11/14/98	1/24/11	14623050	12.19438741	LID_104046	2
LID_103862	22H	F	12/4/96	10/24/16	6578430	19.88774812	LID_103862	2
LID_101356	22R	M	10/27/01	2/7/12	27611120	10.28062971	LID_101356	1
LID_101387	24B	F	1/8/93	1/27/14	26402192	21.0513347	LID_101387	1
LID_101359	24V	F	12/9/03	3/5/12	21866186	8.238193018	LID_101359	1
LID_101408	25L	M	1/8/00	2/9/12	21012276	12.08761123	LID_101408	1
LID_104073	25N	F	1/4/00	3/4/10	11713694	10.16290212	LID_104073	2
LID_104077	25P	F	12/8/00	1/27/11	11721860	10.13552361	LID_104077	2
LID_105409	25P	F	12/8/00	2/4/14	11183246	13.15811088	LID_105409	2
LID_105434	25R	M	12/9/01	10/22/15	4633642	13.86721424	LID_105434	2
LID_104050	26P	M	12/3/00	2/22/11	16820622	10.22039699	LID_104050	2
LID_104047	27J	M	12/28/97	2/2/11	16562092	13.09787817	LID_104047	2
LID_105318	27N	M	1/29/00	1/26/12	3217020	11.99178645	LID_105318	2
LID_101437	28B	M	1/20/93	11/5/15	21190652	22.78986995	LID_101437	1
LID_105337	28G	F	1/26/97	1/31/12	13203338	15.01163587	LID_105337	2
LID_101388	29B	F	1/8/93	2/5/14	29444352	21.07597536	LID_101388	1
LID_104051	29H	M	1/25/97	2/23/11	11530648	14.07802875	LID_104051	2
LID_105450	29Z	F	12/15/03	11/30/15	8455214	11.95893224	LID_105450	2
LID_101385	2A2	F	11/28/04	2/2/12	17495194	7.178644764	LID_101385	1
LID_101347	2A5	F	1/1/05	3/13/12	18933700	7.195071869	LID_101347	1
LID_105301	2B1	F	10/30/05	1/26/12	12909516	6.239561944	LID_105301	2
LID_105317	2B4	F	10/30/05	1/17/12	6562022	6.214921287	LID_105317	2
LID_105424	2C0	F	12/22/05	2/10/14	5585068	8.136892539	LID_105424	2
LID_105512	2C0	F	12/22/05	12/20/16	5565324	10.99520876	LID_105512	2
LID_101419	2C3	F	11/10/05	3/6/12	22884466	6.318959617	LID_101419	1
LID_101423	2C4	F	11/6/05	1/23/12	17209370	6.212183436	LID_101423	1
LID_105671	2C4	F	11/6/05	12/18/18	6258540	13.11430527	LID_105671	2
LID_103875	2C7	F	9/26/05	12/8/16	8149910	11.20054757	LID_103875	2
LID_101360	2C9	M	10/25/05	1/26/12	21606086	6.253251198	LID_101360	1
LID_101383	2D5	M	10/27/06	12/12/12	23490132	6.127310062	LID_101383	1
LID_105294	2.00E+01	F	9/18/06	1/19/12	5190632	5.336071184	LID_105294	2
LID_105413	2.00E+08	F	10/8/06	2/4/14	10780348	7.326488706	LID_105413	2
LID_105449	2F0	F	11/1/07	11/30/15	10710494	8.079397673	LID_105449	2
LID_101354	2F2	F	11/19/07	11/27/12	26604734	5.023956194	LID_101354	1
2F2-2018-12-04	2F2	F	11/19/07	12/4/18	15911486	11.04175222	2F2-2018-12-04	2
LID_105352	2F8	M	9/28/07	12/13/12	8990940	5.210130048	LID_105352	2
LID_101386	2F9	M	12/21/07	12/12/12	7499372	4.977412731	LID_101386	1
LID_105353	2G3	F	11/4/08	12/4/12	10224608	4.082135524	LID_105353	2
LID_105378	2J4	M	1/9/10	12/3/13	12730300	3.898699521	LID_105378	2
LID_105383	2J7	F	9/7/09	12/4/13	11137078	4.240930869	LID_105383	2
LID_103987	2K0	M	11/1/10	11/29/18	10291794	8.076659822	LID_103987	2
LID_105395	2K4	M	9/28/10	10/22/14	16500758	4.065708419	LID_105395	2
LID_105392	2L6	M	12/7/10	10/28/14	13921816	3.890485969	LID_105392	2
LID_103894	2M4	M	10/4/11	12/12/18	8769490	7.189596167	LID_103894	2
LID_105510	2O7	F	5/31/12	11/9/18	13297644	6.442162902	LID_105510	2
LID_103876	2Q0	F	8/19/13	11/1/16	9294394	3.203285421	LID_103876	2
LID_103936	2Q2	F	8/19/13	10/19/16	13550006	3.167693361	LID_103936	2
LID_105626	2R4	M	9/10/13	11/17/16	6433564	3.186858316	LID_105626	2
LID_103879	2S6	M	10/1/13	12/1/16	6423436	3.167693361	LID_103879	2
LID_103815	2S8	F	8/25/13	12/13/16	10255302	3.301848049	LID_103815	2
LID_103998	2T2	M	10/6/14	11/7/18	10168996	4.087611225	LID_103998	2
2T5-2018-12-05	2T5	F	8/14/14	12/5/18	32277650	4.309377139	2T5-2018-12-05	2
LID_104080	30C	M	1/21/94	1/20/10	14790080	15.99726215	LID_104080	2
LID_105350	30C	M	1/21/94	11/27/12	9923978	18.85010267	LID_105350	2
LID_101438	30C	M	1/21/94	10/20/15	21297264	21.74401095	LID_101438	1
LID_104032	30L	M	1/4/00	1/20/10	18345286	10.04517454	LID_104032	2
LID_105354	30L	M	1/4/00	11/27/12	11333164	12.89801506	LID_105354	2
LID_105429	30L	M	1/4/00	10/29/15	11818650	15.816564	LID_105429	2
LID_104049	30Z	M	10/16/03	2/1/10	9076690	6.29705681	LID_104049	2
LID_104002	31L	F	1/4/00	3/3/11	16077654	11.15947981	LID_104002	2
LID_101368	31S	M	12/5/01	2/7/12	11552114	10.17385352	LID_101368	1
LID_105448	31S	M	12/5/01	12/1/15	9697586	13.98767967	LID_105448	2
LID_103951	31S	M	12/5/01	12/5/18	19485576	16.99931554	LID_103951	2
LID_104036	32Z	M	2/14/04	2/1/11	19286604	6.965092402	LID_104036	2
LID_105385	33T	M	12/7/02	12/11/13	13466526	11.01163587	LID_105385	2
LID_104037	33V	F	1/7/04	2/14/11	17129390	7.104722793	LID_104037	2
LID_105323	34B	F	12/14/92	2/1/12	12940304	19.1321013	LID_105323	2
LID_105445	34N	F	12/28/99	11/30/15	5607838	15.92334018	LID_105445	2
LID_101420	34P	M	12/26/00	1/19/12	21490860	11.06365503	LID_101420	1
LID_104010	34Z	F	2/27/04	3/2/11	11014384	7.008898015	LID_104010	2
LID_101373	35N	F	1/1/00	1/27/14	22414114	14.07255305	LID_101373	1
LID_105289	35O	F	12/31/00	1/26/12	13839716	11.06913073	LID_105289	2
LID_105299	36D	F	1/22/95	1/23/12	9759736	17.00205339	LID_105299	2
LID_104079	36O	F	12/8/00	2/9/11	13498602	10.17111567	LID_104079	2
LID_104086	36S	M	12/5/01	1/18/11	15610814	9.119780972	LID_104086	2
LID_105341	37N	M	2/6/00	2/13/12	2986650	12.01916496	LID_105341	2
LID_101416	37V	F	11/15/03	2/7/12	12579280	8.229979466	LID_101416	1
LID_103960	37V	F	11/15/03	12/11/18	11123858	15.07186858	LID_103960	2
LID_104069	39Z	F	10/26/03	2/7/11	12217856	7.285420945	LID_104069	2
3A6-2016-11-01	3A6	M	11/7/04	11/1/16	34037360	11.9835729	3A6-2016-11-01	2
3A9-2016-12-15	3A9	F	11/21/04	12/15/16	12043298	12.06570842	3A9-2016-12-15	2
LID_101384	3C3	F	10/30/05	2/10/14	20389116	8.281998631	LID_101384	1
LID_104022	3D3	M	10/8/06	1/18/11	11169882	4.27926078	LID_104022	2
LID_105314	3D4	F	10/16/06	1/26/12	10169824	5.278576318	LID_105314	2
LID_101400	3.00E+02	F	10/16/06	2/6/12	17775412	5.308692676	LID_101400	1
LID_103948	3.00E+04	M	12/10/06	12/6/18	12747682	11.9890486	LID_103948	2
LID_103910	3F7	F	10/1/07	11/30/18	8639748	11.16495551	LID_103910	2
LID_103867	3L5	M	12/4/10	10/24/16	10174518	5.889117043	LID_103867	2
LID_103829	3L6	M	10/8/10	10/26/16	5874724	6.05065024	LID_103829	2
LID_103906	3M3	M	9/26/11	12/11/18	9833222	7.208761123	LID_103906	2
3N4-2016-10-26	3N4	F	10/11/11	10/26/16	17547186	5.04312115	3N4-2016-10-26	2
LID_103963	3O3	M	9/18/12	11/29/18	9773478	6.195756331	LID_103963	2
LID_105670	3O7	M	9/23/12	11/7/18	12471098	6.12183436	LID_105670	2
LID_103854	3P2	M	10/10/12	10/20/16	8738240	4.027378508	LID_103854	2
LID_105624	3P7	F	8/15/12	12/19/16	15059434	4.344969199	LID_105624	2
LID_103991	3Q3	F	8/19/13	11/28/18	11498604	5.275838467	LID_103991	2
LID_105664	3Q5	M	10/27/13	10/19/16	15897972	2.978781656	LID_105664	2
LID_103925	3R3	F	8/13/13	10/31/16	10576344	3.216974675	LID_103925	2
3R7-2016-12-14	3R7	M	8/19/13	12/14/16	21064552	3.321013005	3R7-2016-12-14	2
LID_103964	3R9	F	9/13/13	11/28/18	9171910	5.207392197	LID_103964	2
LID_103974	3T1	M	7/6/14	12/6/18	12436154	4.41889117	LID_103974	2
3T9-2018-12-13	3T9	F	7/18/14	12/13/18	18647504	4.405201916	3T9-2018-12-13	2
LID_101414	40L	F	12/26/99	2/4/14	18031034	14.11088296	LID_101414	1
LID_105343	40Z	F	12/7/03	2/28/12	11494034	8.227241615	LID_105343	2
LID_105281	41N	M	2/4/00	1/20/10	10038538	9.960301164	LID_105281	2
LID_103884	41N	M	2/4/00	10/31/16	13575766	16.73921971	LID_103884	2
LID_105342	42L	F	12/30/99	2/15/12	9239280	12.12867899	LID_105342	2
LID_101415	42L	F	12/30/99	2/4/14	24510982	14.09993155	LID_101415	1
LID_105292	42T	M	12/28/02	1/24/12	10048830	9.073237509	LID_105292	2
LID_103995	42T	M	12/28/02	12/14/18	11095352	15.96167009	LID_103995	2
LID_105406	43F	F	1/11/96	1/27/14	15852376	18.04517454	LID_105406	2
LID_101439	43F	F	1/11/96	11/30/15	17524928	19.88501027	LID_101439	1
LID_101350	43N	M	11/11/99	1/26/12	21704202	12.20807666	LID_101350	1
LID_103873	43N	M	11/11/99	11/10/16	6898992	16.99931554	LID_103873	2
LID_104090	43P	M	1/16/01	3/9/11	9551752	10.14099932	LID_104090	2
LID_105283	44H	M	4/9/97	12/12/12	6791700	15.67693361	LID_105283	2
LID_105332	44T	M	12/29/02	2/16/12	3904692	9.133470226	LID_105332	2
LID_104060	44V	F	2/13/04	1/20/11	13442328	6.934976044	LID_104060	2
LID_103962	44V	F	2/13/04	11/27/18	8769294	14.7871321	LID_103962	2
LID_104005	45F	F	2/18/96	1/18/11	14641308	14.91581109	LID_104005	2
LID_105339	45Z	F	11/12/04	2/27/12	12728360	7.290896646	LID_105339	2
LID_101430	46N	M	11/12/99	2/13/12	18668874	12.25462012	LID_101430	1
LID_103942	46Z	M	12/28/04	12/18/18	12299004	13.97125257	LID_103942	2
LID_105271	47V	M	10/24/03	1/28/10	8591366	6.264202601	LID_105271	2
LID_101346	47Z	F	10/8/04	2/4/14	16264092	9.325119781	LID_101346	1
LID_104008	48J	F	1/22/98	3/1/11	14065772	13.10335387	LID_104008	2
LID_105347	48N	F	12/1/99	12/3/12	10802652	13.00752909	LID_105347	2
LID_101393	48V	F	12/2/03	2/11/14	12949746	10.19575633	LID_101393	1
LID_105334	49L	M	12/13/99	2/6/12	10336146	12.15058179	LID_105334	2
LID_101348	49V	F	11/15/03	2/29/12	23220558	8.290212183	LID_101348	1
LID_103922	49V	F	11/15/03	11/30/18	10234848	15.04175222	LID_103922	2
LID_105336	49Z	M	11/22/04	2/6/12	7567340	7.206023272	LID_105336	2
LID_105635	49Z	M	11/22/04	12/8/16	9791478	12.04380561	LID_105635	2
LID_101376	4A9	F	12/31/04	1/26/12	19392838	7.069130732	LID_101376	1
LID_104085	4C3	M	12/23/05	1/24/11	11352078	5.086926762	LID_104085	2
LID_101405	4C5	F	12/14/05	1/22/13	18243296	7.107460643	LID_101405	1
LID_103885	4C6	M	1/26/06	10/27/16	6081602	10.75154004	LID_103885	2
LID_105397	4D3	M	9/25/06	10/23/14	11836530	8.076659822	LID_105397	2
LID_101353	4D8	F	9/29/06	1/23/13	23020778	6.318959617	LID_101353	1
4D8-2018-12-04	4D8	F	9/29/06	12/4/18	18607084	12.18069815	4D8-2018-12-04	2
LID_105367	4.00E+00	F	2/8/07	1/30/13	12234480	5.976728268	LID_105367	2
4F1-2018-12-04	4F1	F	10/16/07	12/4/18	28333738	11.13483915	4F1-2018-12-04	2
LID_105358	4G1	M	8/28/08	11/29/12	9835674	4.254620123	LID_105358	2
LID_101404	4G8	M	10/10/08	1/16/13	19151746	4.268309377	LID_101404	1
LID_105386	4I3	F	9/17/09	12/9/13	3412278	4.227241615	LID_105386	2
LID_105458	4I4	F	9/29/09	12/1/15	11277712	6.171115674	LID_105458	2
LID_103882	4I9	F	10/12/09	10/27/16	13146034	7.041752225	LID_103882	2
LID_103831	4J0	M	9/2/09	10/24/16	9995738	7.143052704	LID_103831	2
LID_105627	4J3	F	9/2/09	12/8/16	8151272	7.266255989	LID_105627	2
LID_105685	4J4	F	9/21/09	12/1/15	5132444	6.19301848	LID_105685	2
LID_103890	4J6	F	9/23/09	11/16/16	7352680	7.148528405	LID_103890	2
LID_105396	4K2	M	10/16/10	10/20/14	3619418	4.010951403	LID_105396	2
LID_105390	4K3	M	9/26/10	10/30/14	13170962	4.093086927	LID_105390	2
LID_105684	4L5	F	11/14/10	12/9/15	10103032	5.067761807	LID_105684	2
LID_103959	4L7	M	10/15/10	12/11/18	13239344	8.156057495	LID_103959	2
LID_105634	4L8	F	9/12/10	10/21/16	11436828	6.108145106	LID_105634	2
LID_105440	4L9	M	10/16/10	10/20/15	12725016	5.01026694	LID_105440	2
LID_105428	4M4	F	10/24/11	11/2/15	10712890	4.024640657	LID_105428	2
LID_103945	4M9	F	9/21/11	12/5/18	12571852	7.206023272	LID_103945	2
LID_103886	4N5	F	9/14/11	10/20/16	9759310	5.100616016	LID_103886	2
LID_103929	4N7	M	9/9/11	10/20/16	9713508	5.11430527	LID_103929	2
LID_103846	4N8	M	8/13/11	12/8/16	6475244	5.32238193	LID_103846	2
LID_103981	4Q4	F	9/7/13	11/28/18	8562866	5.223819302	LID_103981	2
4Q6-2016-10-24	4Q6	F	8/5/13	10/24/16	24359592	3.219712526	4Q6-2016-10-24	2
LID_103993	4R4	F	9/2/13	11/9/18	9382322	5.185489391	LID_103993	2
4R7-2018-12-12	4R7	M	9/14/13	12/12/18	29258408	5.242984257	4R7-2018-12-12	2
LID_103840	4S0	F	11/11/13	12/12/16	7632510	3.085557837	LID_103840	2
LID_103887	4S3	F	10/5/13	12/8/16	11737846	3.175906913	LID_103887	2
LID_103984	4T2	M	7/2/14	11/28/18	12454864	4.407939767	LID_103984	2
LID_105650	4W7	F	8/6/15	11/28/18	8187806	3.312799452	LID_105650	2
LID_104003	50I	F	12/11/97	2/7/11	17109660	13.15811088	LID_104003	2
50P-2012-12-12	50P	M	3/20/01	12/12/12	29372654	11.73169062	50P-2012-12-12	2
LID_103832	50P	M	3/20/01	10/21/16	8551062	15.58932238	LID_103832	2
LID_104048	51J	M	12/24/98	1/26/10	14612088	11.09103354	LID_104048	2
LID_105275	51R	F	12/28/01	1/26/10	11752788	8.079397673	LID_105275	2
LID_101366	51V	F	10/29/03	12/10/12	19762102	9.117043121	LID_101366	1
LID_103928	51V	F	10/29/03	12/6/18	9809604	15.10472279	LID_103928	2
LID_105415	51Z	F	11/1/04	2/6/14	9686064	9.264887064	LID_105415	2
LID_104033	52P	F	12/17/00	3/8/10	11619826	9.221081451	LID_104033	2
LID_101343	52P	F	12/17/00	3/14/12	21071640	11.23887748	LID_101343	1
LID_101339	52Z	F	10/24/04	2/28/12	16866612	7.345653662	LID_101339	1
LID_101349	53E	F	2/12/96	1/19/12	17407622	15.93429158	LID_101349	1
LID_105433	53E	F	2/12/96	10/20/15	14099118	19.68514716	LID_105433	2
LID_105335	53N	M	11/26/99	2/7/12	11853500	12.19986311	LID_105335	2
53Z-2013-12-03	53Z	F	11/1/04	12/3/13	34398734	9.086926762	53Z-2013-12-03	2
LID_104028	54D	F	12/26/94	2/8/11	10905896	16.12046543	LID_104028	2
LID_104095	55A	F	1/2/93	1/18/11	10468572	18.04243669	LID_104095	2
LID_105268	55H	F	12/21/96	3/3/10	12573220	13.19644079	LID_105268	2
LID_105287	55J	F	11/14/98	1/23/12	12628556	13.19096509	LID_105287	2
LID_105356	55R	F	11/8/01	12/5/12	9489516	11.07460643	LID_105356	2
LID_103848	55R	F	11/8/01	10/28/16	11485480	14.9705681	LID_103848	2
LID_104065	55T	M	11/28/02	1/26/10	11333190	7.162217659	LID_104065	2
LID_105447	55V	F	12/7/03	11/30/15	4679774	11.98083504	LID_105447	2
LID_105303	56A	F	2/10/93	1/19/12	12469480	18.93771389	LID_105303	2
LID_101397	56E	F	2/4/96	12/4/13	21920702	17.83162218	LID_101397	1
LID_101365	56K	M	1/8/99	1/30/14	23600774	15.06091718	LID_101365	1
LID_103892	56K	M	1/8/99	12/12/18	8052382	19.92607803	LID_103892	2
LID_104040	56R	F	12/4/01	2/2/10	12576936	8.164271047	LID_104040	2
LID_104031	57H	F	2/22/97	1/18/11	34372706	13.9028063	LID_104031	2
LID_101372	57T	F	11/5/02	1/31/12	20679942	9.237508556	LID_101372	1
LID_104057	5B2	M	12/3/05	1/21/10	10765178	4.134154689	LID_104057	2
LID_105374	5B2	M	12/3/05	11/10/14	3776194	8.936344969	LID_105374	2
LID_104014	5B4	F	10/18/05	2/1/11	14721386	5.289527721	LID_104014	2
LID_105319	5C3	M	11/18/05	1/19/12	6487898	6.168377823	LID_105319	2
LID_105324	5D1	M	9/24/06	2/2/12	8186900	5.35797399	LID_105324	2
LID_105345	5D2	M	10/5/06	1/31/12	9105462	5.32238193	LID_105345	2
LID_101417	5.00E+01	M	9/14/07	11/27/12	22470238	5.204654346	LID_101417	1
LID_101380	5.00E+08	F	1/15/08	2/6/14	14161454	6.061601643	LID_101380	1
LID_103858	5H7	M	10/5/08	12/13/16	7550112	8.188911704	LID_103858	2
LID_103996	5I5	M	9/20/09	11/29/18	12099704	9.190965092	LID_103996	2
5I9-2016-12-14	5I9	F	10/26/09	12/14/16	18438180	7.134839151	5I9-2016-12-14	2
LID_105419	5J1	M	9/24/09	1/16/14	12751228	4.31211499	LID_105419	2
LID_103938	5J3	M	10/16/09	12/14/18	12669020	9.160848734	LID_103938	2
LID_105384	5J5	M	1/10/10	12/10/13	4270328	3.915126626	LID_105384	2
5J6-2016-12-14	5J6	F	11/2/09	12/14/16	24806156	7.115674196	5J6-2016-12-14	2
LID_103947	5K0	M	10/26/10	12/6/18	9787120	8.112251882	LID_103947	2
LID_105680	5L8	F	9/19/10	10/23/14	4889568	4.093086927	LID_105680	2
LID_103999	5M5	F	9/1/11	11/8/18	9308730	7.186858316	LID_103999	2
LID_103880	5N1	F	9/24/11	10/21/16	6768068	5.075975359	LID_103880	2
LID_103865	5P6	F	10/11/12	12/8/16	9901524	4.158795346	LID_103865	2
5Q7-2018-12-03	5Q7	F	8/13/13	12/3/18	24264508	5.305954825	5Q7-2018-12-03	2
LID_103863	5R9	M	8/24/13	11/1/16	8538088	3.189596167	LID_103863	2
LID_103985	5S1	M	8/16/14	11/7/18	15765206	4.227241615	LID_103985	2
LID_101428	60E	M	2/9/96	2/24/11	20963532	15.04175222	LID_101428	1
LID_105313	60L	M	12/26/99	1/17/12	8699776	12.06023272	LID_105313	2
LID_101422	60R	F	12/3/01	1/26/12	19831172	10.14647502	LID_101422	1
60R-2018-11-30	60R	F	12/3/01	11/30/18	16321476	16.99110198	60R-2018-11-30	2
LID_105412	60T	M	11/17/02	11/17/14	12034848	12	LID_105412	2
LID_105628	60T	M	11/17/02	10/27/16	10895812	13.94387406	LID_105628	2
LID_104018	61D	M	3/11/95	3/7/11	10509198	15.9890486	LID_104018	2
LID_105270	61R	M	12/15/01	2/1/10	7451018	8.131416838	LID_105270	2
LID_105421	61R	M	12/15/01	2/12/14	12597246	12.1615332	LID_105421	2
LID_104074	62H	F	12/25/96	3/7/11	9724486	14.19575633	LID_104074	2
LID_104092	62R	F	1/6/02	2/3/11	12040892	9.075975359	LID_104092	2
LID_103877	62S	F	1/7/03	11/2/16	12628458	13.82067077	LID_103877	2
LID_101378	62V	F	12/4/03	2/7/12	18285224	8.177960301	LID_101378	1
63V-2011-03-02	63V	F	11/1/03	3/2/11	26843836	7.331964408	63V-2011-03-02	2
LID_101351	64D	F	4/8/95	1/15/14	21153668	18.77344285	LID_101351	1
LID_101410	64P	F	12/11/00	2/3/14	11646412	13.14715948	LID_101410	1
LID_105293	65Z	F	10/17/04	1/26/12	10856774	7.274469541	LID_105293	2
LID_105511	65Z	F	10/17/04	10/28/16	12697468	12.03011636	LID_105511	2
LID_105285	69I	M	4/13/98	1/19/12	10027714	13.76865161	LID_105285	2
LID_104025	6A1	M	12/12/04	1/26/10	10185874	5.122518823	LID_104025	2
LID_104004	6B0	F	11/7/05	2/8/11	13502146	5.253935661	LID_104004	2
LID_101406	6B2	M	10/22/05	1/19/12	20096288	6.242299795	LID_101406	1
LID_103819	6B4	F	10/11/05	12/12/16	13213492	11.17043121	LID_103819	2
LID_101403	6C2	F	10/6/05	3/1/12	13840016	6.40109514	LID_101403	1
LID_101402	6D4	F	10/14/06	11/27/12	21661324	6.12183436	LID_101402	1
LID_103978	6D4	F	10/14/06	12/18/18	8312002	12.1779603	LID_103978	2
LID_101379	6D6	F	10/26/06	12/12/12	9839350	6.130047912	LID_101379	1
LID_103926	6D6	F	10/26/06	12/18/18	13196214	12.14510609	LID_103926	2
LID_101399	6D9	F	11/2/06	1/17/13	18108352	6.209445585	LID_101399	1
LID_101341	6F2	F	9/27/07	1/30/12	15693410	4.342231348	LID_101341	1
6F6-2011-01-27	6F6	M	11/22/07	1/27/11	24817538	3.181382615	6F6-2011-01-27	2
LID_105622	6H6	F	11/29/08	12/15/16	8502518	8.043805613	LID_105622	2
LID_103844	6I4	M	10/1/09	10/20/16	12745050	7.052703628	LID_103844	2
LID_105377	6J4	F	10/6/09	12/4/13	12086486	4.161533196	LID_105377	2
LID_103954	6K6	F	9/6/10	11/8/18	8496204	8.1724846	LID_103954	2
LID_103920	6L1	F	9/9/10	12/12/18	10203764	8.257357974	LID_103920	2
LID_103972	6L3	M	9/27/10	11/8/18	10316712	8.114989733	LID_103972	2
LID_103966	6L4	M	9/17/10	11/29/18	9917296	8.199863107	LID_103966	2
LID_105437	6M7	F	8/21/11	11/10/15	10473324	4.221765914	LID_105437	2
LID_105646	6M7	F	8/21/11	12/13/18	5803550	7.312799452	LID_105646	2
LID_103992	6O7	F	10/27/12	11/7/18	12236522	6.028747433	LID_103992	2
6R4-2016-10-20	6R4	F	8/23/13	10/20/16	25711340	3.159479808	6R4-2016-10-20	2
LID_105625	6R9	M	10/9/13	12/15/16	11785676	3.184120465	LID_105625	2
LID_103953	6S7	M	8/29/14	12/6/18	8784096	4.271047228	LID_103953	2
LID_103968	6U6	F	8/29/14	11/28/18	8395184	4.249144422	LID_103968	2
LID_104016	70C	M	1/24/94	3/1/11	14083182	17.09787817	LID_104016	2
LID_105288	70T	F	12/8/02	1/25/12	10841288	9.130732375	LID_105288	2
LID_104089	71J	F	12/4/98	3/8/10	11332204	11.25804244	LID_104089	2
LID_105315	72T	M	12/27/02	1/17/12	7903602	9.056810404	LID_105315	2
LID_105514	73C	F	4/5/94	1/28/10	8587094	15.816564	LID_105514	2
LID_105333	73C	F	4/5/94	2/13/12	10355706	17.85900068	LID_105333	2
LID_104064	73S	M	11/23/02	1/20/10	12752722	7.159479808	LID_104064	2
LID_105269	73V	M	11/4/03	2/1/10	10303378	6.245037645	LID_105269	2
LID_105405	73V	M	11/4/03	1/17/14	13635704	10.20396988	LID_105405	2
73Z-2018-12-12	73Z	M	10/30/04	12/12/18	16518814	14.11635866	73Z-2018-12-12	2
LID_104072	75H	M	1/23/97	2/1/10	14187626	13.02395619	LID_104072	2
LID_104093	75J	F	1/27/99	1/18/11	10859400	11.97535934	LID_104093	2
LID_104056	75L	F	12/27/99	3/4/10	13332300	10.18480493	LID_104056	2
LID_104017	75T	M	11/20/02	1/28/10	8579622	7.189596167	LID_104017	2
LID_104019	76J	F	1/19/99	2/14/11	13252512	12.07118412	LID_104019	2
LID_103931	76J	F	1/19/99	12/18/18	9608274	19.91238877	LID_103931	2
LID_104043	76L	F	11/19/99	2/22/11	12956752	11.26078029	LID_104043	2
LID_104038	76Z	M	11/14/04	2/8/11	10717770	6.234086242	LID_104038	2
LID_101394	77I	M	1/13/98	2/10/14	28613670	16.07665982	LID_101394	1
LID_105316	77S	F	1/18/03	1/25/12	2934364	9.018480493	LID_105316	2
LID_103837	77S	F	1/18/03	12/1/16	4856264	13.86995209	LID_103837	2
LID_105311	78B	M	1/19/94	1/19/12	6497638	17.99863107	LID_105311	2
LID_105380	78B	M	1/19/94	12/9/13	4735948	19.88774812	LID_105380	2
LID_104035	78I	F	12/15/97	2/14/11	14765828	13.16632444	LID_104035	2
LID_101436	78I	F	12/15/97	11/9/15	12538162	17.90006845	LID_101436	1
LID_105277	78P	M	1/27/02	1/27/10	12736482	8	LID_105277	2
LID_105422	7B2	M	10/10/05	1/28/14	9149778	8.301163587	LID_105422	2
LID_105423	7B2	M	10/10/05	11/10/14	15526702	9.084188912	LID_105423	2
LID_105398	7B3	M	10/26/05	1/16/14	4695962	8.224503765	LID_105398	2
LID_105442	7B3	M	10/26/05	12/9/15	11783512	10.11909651	LID_105442	2
LID_101409	7C0	F	11/22/05	1/30/12	18183244	6.187542779	LID_101409	1
LID_105304	7D2	M	10/15/06	1/17/12	11847526	5.256673511	LID_105304	2
7D8-2011-02-09	7D8	F	9/23/06	2/9/11	23151722	4.380561259	7D8-2011-02-09	2
LID_101391	7F0	F	9/24/07	11/27/12	11181332	5.177275838	LID_101391	1
LID_103958	7F0	F	9/24/07	12/6/18	17038412	11.20054757	LID_103958	2
LID_101352	7F5	M	11/11/07	12/4/12	19523406	5.065023956	LID_101352	1
LID_103969	7I8	F	9/3/09	11/29/18	11706970	9.237508556	LID_103969	2
LID_105391	7J6	M	10/2/09	10/29/14	13279804	5.073237509	LID_105391	2
LID_105669	7J7	F	9/19/09	11/7/18	10048202	9.133470226	LID_105669	2
LID_105417	7J8	F	9/6/09	1/21/14	14048124	4.375085558	LID_105417	2
LID_105638	7L0	F	9/1/10	10/19/16	7630686	6.132785763	LID_105638	2
LID_103859	7L7	F	10/27/10	12/15/16	12067922	6.135523614	LID_103859	2
7O3-2018-12-03	7O3	M	10/9/12	12/3/18	20430460	6.149212868	7O3-2018-12-03	2
7Q3-2018-11-30	7Q3	F	8/21/13	11/30/18	28192674	5.275838467	7Q3-2018-11-30	2
LID_105300	80B	M	4/19/94	1/23/12	11051470	17.76317591	LID_105300	2
LID_105359	80B	M	4/19/94	11/28/12	8116962	18.61190965	LID_105359	2
LID_105326	80S	F	11/12/02	2/29/12	9344838	9.297741273	LID_105326	2
LID_103821	80S	F	11/12/02	12/19/16	10664928	14.1026694	LID_103821	2
LID_104061	81B	F	2/4/94	1/24/11	22722024	16.96919918	LID_104061	2
LID_105348	81E	F	12/3/95	12/12/12	12058574	17.02669405	LID_105348	2
81I-2012-01-30	81I	F	12/25/97	1/30/12	24766486	14.0971937	81I-2012-01-30	2
LID_101395	81O	M	11/13/00	3/1/12	17073802	11.29637235	LID_101395	1
LID_101382	82A	F	1/29/93	2/4/13	13970260	20.0164271	LID_101382	1
LID_104082	82V	F	10/30/03	1/18/11	14967908	7.219712526	LID_104082	2
LID_105298	82Z	F	12/9/04	1/19/12	12610496	7.110198494	LID_105298	2
LID_105307	83L	M	12/3/99	1/18/12	9400852	12.12594114	LID_105307	2
LID_104087	84J	M	1/4/99	1/24/11	12774030	12.05475702	LID_104087	2
LID_105455	84J	M	1/4/99	11/19/15	10580220	16.8733744	LID_105455	2
LID_101369	85B	M	12/11/93	1/17/12	25394816	18.09993155	LID_101369	1
LID_101401	85T	F	10/31/03	1/30/12	18210346	8.249144422	LID_101401	1
LID_105267	86L	M	1/25/00	1/27/10	10214000	10.00684463	LID_105267	2
LID_101381	86Z	F	10/19/04	2/27/12	18527096	7.356605065	LID_101381	1
LID_104011	87K	F	11/14/98	2/8/11	12954182	12.23545517	LID_104011	2
LID_101371	88N	F	2/25/00	1/26/12	13632166	11.91786448	LID_101371	1
LID_101392	88T	M	12/4/03	1/23/12	19924602	8.136892539	LID_101392	1
LID_105439	88T	M	12/4/03	11/2/15	10994802	11.91238877	LID_105439	2
LID_105331	88V	M	12/7/03	1/30/12	3899832	8.147843943	LID_105331	2
LID_105675	89K	F	1/19/99	2/4/13	11113704	14.04517454	LID_105675	2
LID_105272	89L	F	1/5/00	1/27/10	10269244	10.06160164	LID_105272	2
LID_104027	89N	M	11/4/99	2/22/11	12567368	11.30184805	LID_104027	2
LID_105284	89S	M	12/16/02	1/20/10	8899128	7.09650924	LID_105284	2
LID_105279	8A9	M	10/6/04	1/25/10	10716244	5.303216975	LID_105279	2
8B3-2018-11-29	8B3	M	10/26/05	11/29/18	20955952	13.09240246	8B3-2018-11-29	2
LID_101363	8C0	M	10/12/06	1/30/12	19668250	5.300479124	LID_101363	1
LID_105291	8C2	M	11/30/06	11/29/12	9021328	5.998631075	LID_105291	2
LID_105357	8C3	M	11/17/06	12/12/12	12411924	6.069815195	LID_105357	2
LID_105360	8C7	F	12/7/06	12/3/12	9875114	5.990417522	LID_105360	2
LID_105361	8C9	M	10/29/06	12/4/12	16481112	6.099931554	LID_105361	2
8C9-2018-12-11	8C9	M	10/29/06	12/11/18	21403676	12.11772758	8C9-2018-12-11	2
LID_101357	8D6	M	10/19/06	1/30/12	13760222	5.281314168	LID_101357	1
LID_105425	8D6	M	10/19/06	10/27/15	14271494	9.021218344	LID_105425	2
LID_103830	8.00E+02	F	10/9/07	11/17/16	8004246	9.108829569	LID_103830	2
LID_105668	8H2	M	9/22/08	11/9/18	17417696	10.13004791	LID_105668	2
LID_103939	8I9	F	9/21/09	12/14/18	10446448	9.229295003	LID_103939	2
LID_105401	8J9	F	8/26/09	1/28/14	13511720	4.424366872	LID_105401	2
LID_103888	8K7	F	10/5/10	12/2/16	12182282	6.160164271	LID_103888	2
LID_103914	8L3	F	9/27/10	12/12/18	10016148	8.20807666	LID_103914	2
LID_105636	8L6	M	10/5/10	10/24/16	9960940	6.05338809	LID_105636	2
LID_103924	8O9	F	8/14/12	12/11/18	10747968	6.324435318	LID_103924	2
LID_103961	8S9	M	8/18/14	11/28/18	10562928	4.27926078	LID_103961	2
LID_103949	8T4	F	10/9/14	12/6/18	11507588	4.158795346	LID_103949	2
8U4-2018-12-13	8U4	F	7/15/14	12/13/18	17802476	4.413415469	8U4-2018-12-13	2
LID_104012	90B	M	11/16/93	2/8/11	12415678	17.229295	LID_104012	2
LID_104030	90D	F	1/31/95	2/24/11	13450276	16.06570842	LID_104030	2
LID_104094	90P	F	11/12/01	2/9/11	9546574	9.242984257	LID_104094	2
LID_105306	91A	F	12/14/92	1/23/12	6424316	19.10746064	LID_105306	2
LID_103933	91O	M	12/14/00	10/24/16	14127820	15.86036961	LID_103933	2
LID_104006	91V	F	12/8/03	1/24/11	12590282	7.12936345	LID_104006	2
LID_104063	93O	F	12/2/00	1/27/11	8138280	10.15195072	LID_104063	2
LID_105451	93O	F	12/2/00	11/19/15	12853954	14.96235455	LID_105451	2
LID_103937	93O	F	12/2/00	12/14/18	9311174	18.03148528	LID_103937	2
LID_105338	93R	M	10/23/01	2/2/12	11134476	10.27789185	LID_105338	2
LID_101336	94H	M	1/16/98	1/18/12	26783182	14.00410678	LID_101336	1
LID_105435	94H	M	1/16/98	10/27/15	11600836	17.77686516	LID_105435	2
94O-2016-10-25	94O	M	12/18/00	10/25/16	47783088	15.85215606	94O-2016-10-25	2
94S-2016-10-28	94S	F	11/17/02	10/28/16	33605124	13.94661191	94S-2016-10-28	2
LID_104096	94T	F	12/15/03	2/1/10	12656506	6.132785763	LID_104096	2
LID_105282	95V	F	12/8/03	2/2/10	9447274	6.154688569	LID_105282	2
LID_105276	96B	M	1/6/94	1/20/10	13626036	16.03832991	LID_105276	2
LID_101407	96B	M	1/6/94	12/17/12	20804604	18.94592745	LID_101407	1
LID_104059	96T	M	12/14/03	2/14/11	12596248	7.170431211	LID_104059	2
LID_101375	96Z	M	11/20/04	11/28/12	25540916	8.021902806	LID_101375	1
LID_105344	97R	F	1/4/02	2/15/12	9527358	10.11362081	LID_105344	2
LID_105340	98K	M	3/30/99	2/7/12	7421664	12.85968515	LID_105340	2
LID_105280	98T	F	1/12/04	2/1/10	7390300	6.056125941	LID_105280	2
LID_101396	98T	F	1/12/04	1/14/14	20441418	10.00684463	LID_101396	1
LID_105676	98Z	M	11/21/04	12/9/13	11107982	9.048596851	LID_105676	2
LID_103994	98Z	M	11/21/04	12/14/18	10964326	14.06160164	LID_103994	2
LID_104041	99J	F	1/29/99	3/4/10	16320436	11.09377139	LID_104041	2
LID_105403	99L	M	11/30/99	1/16/14	11798914	14.13004791	LID_105403	2
LID_105408	99L	M	11/30/99	12/4/14	4636026	15.01163587	LID_105408	2
LID_104062	99V	M	1/16/04	1/31/11	14515832	7.041752225	LID_104062	2
LID_105302	9A2	M	11/16/04	1/24/12	11643772	7.186858316	LID_105302	2
LID_104071	9A9	M	9/30/04	1/24/11	8371328	6.316221766	LID_104071	2
LID_105427	9C1	F	10/26/06	11/4/15	11034236	9.023956194	LID_105427	2
LID_101425	9C2	F	10/25/06	1/19/12	28578424	5.234770705	LID_101425	1
LID_105418	9C6	M	10/12/06	1/28/14	11012060	7.296372348	LID_105418	2
LID_103869	9C6	M	10/12/06	12/13/16	11512252	10.17111567	LID_103869	2
LID_104076	9D4	F	9/27/06	2/1/11	8428278	4.34770705	LID_104076	2
LID_101411	9.00E+03	M	11/27/07	12/3/12	23770780	5.018480493	LID_101411	1
LID_101342	9.00E+06	M	10/15/07	12/18/12	19449112	5.177275838	LID_101342	1
LID_101362	9.00E+08	F	1/24/08	12/1/14	18532984	6.85284052	LID_101362	1
LID_101389	9H7	F	10/10/08	12/18/12	21573250	4.188911704	LID_101389	1
LID_101424	9H9	F	9/13/08	1/16/13	23132306	4.342231348	LID_101424	1
LID_105376	9I0	M	12/8/09	1/14/14	15946662	4.101300479	LID_105376	2
9I5-2016-11-01	9I5	F	11/11/09	11/1/16	24059468	6.973305955	9I5-2016-11-01	2
LID_105370	9I7	F	11/18/09	12/16/13	14792134	4.076659822	LID_105370	2
LID_103870	9I7	F	11/18/09	10/26/16	8631028	6.937713895	LID_103870	2
LID_103898	9I8	F	9/1/09	12/13/18	7354842	9.281314168	LID_103898	2
LID_105389	9K4	M	9/24/10	10/30/14	12557130	4.098562628	LID_105389	2
LID_105436	9K4	M	9/24/10	10/22/15	11502336	5.075975359	LID_105436	2
LID_103923	9L9	F	10/27/10	12/11/18	9269774	8.123203285	LID_103923	2
LID_103838	9N0	F	9/4/11	10/21/16	11559348	5.130732375	LID_103838	2
LID_105453	9N9	M	2/6/12	11/19/15	13343054	3.783709788	LID_105453	2
LID_103934	9O0	M	10/21/12	10/20/16	11037722	3.997262149	LID_103934	2
9P5-2016-12-01	9P5	F	8/6/12	12/1/16	18451762	4.320328542	9P5-2016-12-01	2
LID_105633	9P6	M	9/16/12	10/21/16	11502220	4.095824778	LID_105633	2
LID_103956	9Q5	F	8/29/13	11/8/18	12725468	5.193702943	LID_103956	2
LID_104015	F38	F	3/26/82	1/18/11	12807734	28.81587953	LID_104015	2
LID_103861	I1703Z	F	8/14/16	10/25/16	9537964	0.197125257	LID_103861	2
LID_105645	I172C0	F	10/6/16	12/19/16	7645180	0.202600958	LID_105645	2
LID_103842	I172E9	M	11/7/16	12/19/16	8992368	0.114989733	LID_103842	2
LID_103881	I173N4	M	7/22/16	10/25/16	10062652	0.260095825	LID_103881	2
LID_103866	I1748V	F	8/11/16	11/16/16	20292892	0.265571526	LID_103866	2
LID_103850	I174J3	M	7/18/16	12/8/16	11202282	0.391512663	LID_103850	2
LID_103878	I174J6	M	7/15/16	11/16/16	8119700	0.339493498	LID_103878	2
I174L8-2016-10-21	I174L8	M	7/26/16	10/21/16	25760772	0.238193018	I174L8-2016-10-21	2
LID_105472	I1755R	F	8/23/16	10/28/16	16351994	0.180698152	LID_105472	2
LID_103871	I1762S	M	7/21/16	11/2/16	9791662	0.284736482	LID_103871	2
I1765Z-2016-10-28	I1765Z	F	6/29/16	10/28/16	26154774	0.331279945	I1765Z-2016-10-28	2
LID_103822	I176B4	M	9/28/16	12/12/16	12826746	0.205338809	LID_103822	2
LID_103872	I1777S	M	9/6/16	12/1/16	9470688	0.235455168	LID_103872	2
LID_103860	I177L7	M	7/12/16	12/15/16	8381786	0.427104723	LID_103860	2
I1794S-2016-10-28	I1794S	F	7/3/16	10/28/16	20177096	0.320328542	I1794S-2016-10-28	2
LID_103997	I191E2	M	7/31/18	11/27/18	12263310	0.325804244	LID_103997	2
LID_103973	I191L1	F	7/2/18	11/27/18	9657562	0.405201916	LID_103973	2
LID_103935	I191P4	F	6/9/18	12/18/18	16991060	0.525667351	LID_103935	2
LID_103899	I193F5	M	7/25/18	12/3/18	14241890	0.358658453	LID_103899	2
I193F7-2018-11-30	I193F7	M	8/17/18	11/30/18	31444002	0.287474333	I193F7-2018-11-30	2
LID_103976	I193Q3	F	6/16/18	11/28/18	8931588	0.45174538	LID_103976	2
LID_103895	I194F1	F	8/4/18	12/4/18	9239348	0.334017796	LID_103895	2
I194M9-2018-12-05	I194M9	M	5/29/18	12/5/18	24065004	0.52019165	I194M9-2018-12-05	2
LID_103975	I194R4	M	7/15/18	11/9/18	8148014	0.320328542	LID_103975	2
I1951V-2018-12-06	I1951V	M	8/7/18	12/6/18	26262688	0.331279945	I1951V-2018-12-06	2
LID_103980	I196D6	M	7/12/18	12/18/18	12721192	0.435318275	LID_103980	2
LID_103896	I196L1	M	8/16/18	12/12/18	11068662	0.323066393	LID_103896	2
LID_103955	I197F0	M	9/9/18	12/6/18	8555572	0.240930869	LID_103955	2
LID_105647	I197I8	F	7/1/18	11/29/18	11932398	0.413415469	LID_105647	2
LID_103977	I198I9	M	9/5/18	12/14/18	13239970	0.273785079	LID_103977	2
LID_103912	I198L3	F	6/19/18	12/12/18	8789922	0.481861739	LID_103912	2
LID_103916	I199I8	M	6/25/18	12/13/18	7873418	0.468172485	LID_103916	2
LID_103908	I199L9	M	9/9/18	12/11/18	9317780	0.254620123	LID_103908	2
LID_104044	J41	F	3/9/85	2/1/11	13478882	25.90006845	LID_104044	2
LID_101434	K00	F	2/17/86	1/22/14	19697846	27.92881588	LID_101434	1
LID_105310	K84	F	1/16/87	1/18/12	10676368	25.00479124	LID_105310	2
LID_104055	L66	F	1/14/87	1/25/11	11592812	24.03011636	LID_104055	2
LID_101337	O52	F	1/16/88	1/15/14	21464162	25.99863107	LID_101337	1
LID_104084	O63	F	2/12/88	2/10/11	16423110	22.99520876	LID_104084	2
LID_105349	T03	F	2/23/89	11/27/12	12796916	23.75906913	LID_105349	2
LID_105618	T53	M	2/2/90	1/19/11	13317770	20.96098563	LID_105618	2
LID_104097	T82	M	3/5/90	1/20/10	14012616	19.87953457	LID_104097	2
LID_105309	T84	F	2/20/90	1/18/12	8752372	21.908282	LID_105309	2
LID_101364	T84	F	2/20/90	1/14/14	21672468	23.89869952	LID_101364	1
T88-2011-01-20	T88	M	5/19/90	1/20/11	32860758	20.67351129	T88-2011-01-20	2
LID_105321	V72	F	1/28/90	1/30/12	12552840	22.00410678	LID_105321	2
LID_104070	V78	F	2/8/91	2/3/11	13508354	19.98631075	LID_104070	2
LID_105355	V83	M	1/4/91	11/27/12	11102378	21.8973306	LID_105355	2
LID_104021	X17	F	1/29/91	1/19/11	10290242	19.97262149	LID_104021	2
LID_101432	X44	F	3/4/91	2/16/12	19427398	20.95550992	LID_101432	1
LID_105278	X48	M	12/14/90	1/27/10	13302696	19.1211499	LID_105278	2
LID_104024	X80	M	1/15/91	1/26/10	12296832	19.03080082	LID_104024	2
LID_105322	X83	F	4/2/91	2/29/12	7789044	20.91170431	LID_105322	2
LID_105330	X91	F	1/27/91	2/13/12	11314254	21.045859	LID_105330	2
LID_104088	X97	F	3/19/92	3/1/10	16820222	17.94934976	LID_104088	2
LID_105305	Z82	F	12/4/91	1/18/12	8113124	20.12320329	LID_105305	2
